# Single-cell triple-omics uncovers DNA methylation as key feature of stemness in the healthy and ischemic adult brain

**DOI:** 10.1101/2022.07.13.499860

**Authors:** Lukas PM Kremer, Santiago Cerrizuela, Mohammad Eid Al Shukairi, Tobias Ellinger, Jannes Straub, Sascha Dehler, Aylin Korkmaz, Dieter Weichenhan, Christoph Plass, Simon Anders, Ana Martin-Villalba

## Abstract

Stem cells in the adult brain are specialized astrocytes capable of generating neurons and glial cells. While neural stem cells (NSCs) and common astrocytes have clearly distinct functions, they share highly similar transcriptome profiles. How stemness is molecularly encoded is therefore unclear. Here we use single-cell NMT-seq to simultaneously characterize the transcriptome, DNA methylome and chromatin accessibility of astrocytes and the NSC lineage in the healthy and ischemic brain. Our data reveal distinct methylation profiles associated with either astrocyte or stem cell function. Stemness is conferred by methylation of astrocyte genes and demethylation of neurogenic genes that are expressed only later. Surprisingly, ischemic injury unlocks the stemness-methylome in common astrocytes enabling generation of neuroblasts. Furthermore, we show that oligodendrocytes employ Tet-mediated demethylation to regulate expression of myelin-related genes, many of which are abnormally methylated in multiple sclerosis. Overall, we show that DNA methylation is a promising target for regenerative medicine.
