## Supplementary Table 2 for "Single-cell triple-omics uncovers DNA methylation as key feature of stemness in the healthy and ischemic adult brain"

### Sheet: Sheet1
Experiment ID	Experiment Name	Experiment Name (detailed)	Date of Experiment	Mouse Genotype	Mice used	Data type	Library type	Target Cell Type	Sorting Strategy	Sorting date	Wells sequenced	Sequencer	Red number	Read length	Date of sequencing
pA	sorted SVZ plate 1	scNMT 8 try - Full Plate - Bravo - 2020-2-24 and 2020-6-2	2020-02-24	WT	5 pooled mice	scNMT - gDNA	scBSseq	NSC, Astro, Oligo, NB	CD45/Ter119- Glast/Prom+ and for Olig O4+	14/02/2020	48	NextSeq550 PE HO	320 M	75bp	2020-06-17
pA	sorted SVZ plate 1	scNMT 8 try - Full Plate - Bravo - 2020-2-24 and 2020-6-2	2020-02-24	WT	5 pooled mice	scNMT - gDNA	scBSseq	NSC, Astro, Oligo, NB	CD45/Ter119- Glast/Prom+ and for Olig O4+	14/02/2020	44	NextSeq550 PE HO	320 M	75bp	2020-06-17
pA	sorted SVZ plate 1	scNMT 8 try - Full Plate - Bravo - 2020-2-24 and 2020-6-2	2020-02-24	WT	5 pooled mice	scNMT - mRNA	Smart-seq 3 (no UMIs)	NSC, Astro, Oligo, NB	CD45/Ter119- Glast/Prom+ and for Olig O4+	14/02/2020	92	NextSeq550 PE MO	104 M	75bp	2020-06-17
pB	sorted SVZ plate 2	scNMT 9 try - Full plate 2 - Bravo - 2020-10-9	2020-10-09	WT	5 pooled mice	scNMT - gDNA	scBSseq	NSC, Astro, Oligo, NB	CD45/Ter119- Glast/Prom+ and for Olig O4+	14/02/2020	92	NovaSeq 6k PE S1	650 M	100bp	2020-10-20
pB	sorted SVZ plate 2	scNMT 9 try - Full plate 2 - Bravo - 2020-10-9	2020-10-09	WT	5 pooled mice	scNMT - mRNA	Smart-seq 3 (no UMIs)	NSC, Astro, Oligo, NB	CD45/Ter119- Glast/Prom+ and for Olig O4+	14/02/2020	92	NextSeq550 PE MO	104 M	75bp	2020-10-30
pE	strAstro & NSC	scNMT 10 try - Full plate 2 - Bravo - 2020-11-20	2020-11-20	WT	2 mice, separated on plate	scNMT - mRNA	Smart-seq 3 (no UMIs)	NSC and Str astrocytes	CD45/Ter119-/O4- Glast/Prom+ for NSC and Glast+/Prom- in str for Ast	2020-10-30	92	NextSeq550 PE MO	104 M	75bp	2020-11-30
pE	strAstro & NSC	scNMT 10 try - Full plate 2 - Bravo - 2020-11-20	2020-11-20	WT	2 mice, separated on plate	scNMT - gDNA	scBSseq	NSC and Str astrocytes	CD45/Ter119-/O4- Glast/Prom+ for NSC and Glast+/Prom- in str for Ast	2020-10-30	92	NovaSeq 6k PE SP	325 M	150bp	2020-12-02
pC	sorted SVZ mini	scNMT mini 5 try - test plate	2020-12-03	WT	3 pooled mice	scNMT - gDNA	scBSseq	NSC, Astro, Oligo, NB	CD45/Ter119-/O4- Glast/Prom+ and for Olig O4+	2020-11-12	92	NovaSeq 6k PE SP	325 M	150bp	2021-01-15
pC	sorted SVZ mini	scNMT mini 5 try - test plate	2020-12-03	WT	3 pooled mice	scNMT - mRNA	Smart-seq 3	NSC, Astro, Oligo, NB	CD45/Ter119-/O4- Glast/Prom+ and for Olig O4+	2020-11-12	124	NextSeq550 PE MO	104 M	75bp	2021-01-27
pC	sorted SVZ mini	scNMT mini 5 try - test plate	2020-12-03	WT	3 pooled mice	scNMT - gDNA	scBSseq	NSC, Astro, Oligo, NB	CD45/Ter119-/O4- Glast/Prom+ and for Olig O4+	2020-11-12	32	NextSeq550 PE MO	104 M	75bp	2021-02-20
pD	GLAST+ lineage	scNMT mini 6 try - Glast plate	2021-01-21	WT	1 mouse	scNMT - mRNA	Smart-seq 3	Glast+ cells	CD45/Ter119-/O4- Glast+	2020-12-16	384	NextSeq550 PE MO	104 M	75bp	2021-02-18
pD	GLAST+ lineage	scNMT mini 6 try - Glast plate	2021-01-21	WT	1 mouse	scNMT - gDNA	scBSseq	Glast+ cells Q1	CD45/Ter119-/O4- Glast+	2020-12-16	96	NexSeq2000 P2 PE	400 M	100bp	2021-03-21
pD	GLAST+ lineage	scNMT mini 6 try - Glast plate	2021-01-21	WT	1 mouse	scNMT - gDNA	scBSseq	Glast+ cells Q2	CD45/Ter119-/O4- Glast+	2020-12-16	96	NexSeq2000 P2 PE	400 M	100bp	2021-03-23
pD	GLAST+ lineage	scNMT mini 6 try - Glast plate	2021-01-21	WT	1 mouse	scNMT - gDNA	scBSseq	Glast+ cells Q3	CD45/Ter119-/O4- Glast+	2020-12-16	96	NexSeq2000 P2 PE	400 M	100bp	2021-03-26
pD	GLAST+ lineage	scNMT mini 6 try - Glast plate	2021-01-21	WT	1 mouse	scNMT - gDNA	scBSseq	Glast+ cells Q4	CD45/Ter119-/O4- Glast+	2020-12-16	96	NexSeq2000 P2 PE	400 M	100bp	2021-03-29
pD	GLAST+ lineage	scNMT mini 6 try - Glast plate	2021-01-21	WT	1 mouse	scNMT - gDNA	scBSseq	Glast+ cells Q1 - reseq	CD45/Ter119-/O4- Glast+	2020-12-16	96	NexSeq2000 P2 PE	400 M	100bp	2021-04-27
pD	GLAST+ lineage	scNMT mini 6 try - Glast plate	2021-01-21	WT	1 mouse	scNMT - gDNA	scBSseq	Glast+ cells Q2 - reseq	CD45/Ter119-/O4- Glast+	2020-12-16	96	NexSeq2000 P2 PE	400 M	100bp	2021-04-28
pD	GLAST+ lineage	scNMT mini 6 try - Glast plate	2021-01-21	WT	1 mouse	scNMT - gDNA	scBSseq	Glast+ cells Q3 - reseq	CD45/Ter119-/O4- Glast+	2020-12-16	96	NexSeq2000 P2 PE	400 M	100bp	2021-04-29
pD	GLAST+ lineage	scNMT mini 6 try - Glast plate	2021-01-21	WT	1 mouse	scNMT - gDNA	scBSseq	Glast+ cells Q4 - reseq	CD45/Ter119-/O4- Glast+	2020-12-16	96	NexSeq2000 P2 PE	400 M	100bp	2021-04-30
pF	olfactory bulb	scNMT mini 7 try - OB NBs plate	2021-02-16	WT	1 mouse	scNMT - mRNA	Smart-seq 3	OB NBs and Neurons	CD45/Ter119-/O4- PSANCAM1 low and high	2021-02-08	384	NextSeq550 PE HO	320 M	75bp	2021-03-19
pF	olfactory bulb	scNMT mini 7 try - OB NBs plate	2021-02-16	WT	1 mouse	scNMT - gDNA	scBSseq	OB NBs and Neurons - Q1	CD45/Ter119-/O4- PSANCAM1 low and high	2021-02-08	96	NexSeq2000 P2 PE	400 M	100bp	2021-05-27
pF	olfactory bulb	scNMT mini 7 try - OB NBs plate	2021-02-16	WT	1 mouse	scNMT - gDNA	scBSseq	OB NBs and Neurons - Q2	CD45/Ter119-/O4- PSANCAM1 low and high	2021-02-08	96	NexSeq2000 P2 PE	400 M	100bp	2021-05-28
pF	olfactory bulb	scNMT mini 8 try - OB NBs plate	2021-02-25	WT	1 mouse	scNMT - mRNA	Smart-seq 3	OB NBs and Neurons	CD45/Ter119-/O4- PSANCAM1 low and high	2021-02-08	384	NextSeq550 PE HO	320 M	75bp	2021-03-19
pF	olfactory bulb	scNMT mini 8 try - OB NBs plate	2021-02-25	WT	1 mouse	scNMT - gDNA	scBSseq	OB NBs and Neurons - Q4	CD45/Ter119-/O4- PSANCAM1 low and high	2021-02-08	96	NexSeq2000 P2 PE	400 M	100bp	2021-06-09
pH	21 days post ischemia	scNMT ischemia 1 try - 3 weeks	2021-11-08	WT - TiCY	1 mouse	scNMT - mRNA	Smart-seq 3	Glast+ cells from SVZ and Str	CD45/Ter119-/O4- Glast+ and O4+	2021-10-20	384	NextSeq550 PE MO	104 M	75bp	2021-11-21
pH	21 days post ischemia	scNMT ischemia 1 try - 3 weeks	2021-11-08	WT - TiCY	1 mouse	scNMT - gDNA	scBSseq	Glast+ cells from SVZ and Str - Q1	CD45/Ter119-/O4- Glast+ and O4+	2021-10-20	96	NexSeq2000 P2 PE	400 M	100bp	2021-12-08
pH	21 days post ischemia	scNMT ischemia 1 try - 3 weeks	2021-11-08	WT - TiCY	1 mouse	scNMT - gDNA	scBSseq	Glast+ cells from SVZ and Str - Q1	CD45/Ter119-/O4- Glast+ and O4+	2021-10-20	96	NexSeq2000 P2 PE	400 M	100bp	2021-12-17
pH	21 days post ischemia	scNMT ischemia 1 try - 3 weeks	2021-11-08	WT - TiCY	1 mouse	scNMT - gDNA	scBSseq	Glast+ cells from SVZ and Str - Q1	CD45/Ter119-/O4- Glast+ and O4+	2021-10-20	96	NexSeq2000 P2 PE	400 M	100bp	2021-12-18
pH	21 days post ischemia	scNMT ischemia 1 try - 3 weeks	2021-11-08	WT - TiCY	1 mouse	scNMT - gDNA	scBSseq	Glast+ cells from SVZ and Str - Q1	CD45/Ter119-/O4- Glast+ and O4+	2021-10-20	96	NexSeq2000 P2 PE	400 M	100bp	2022-01-12
pI	2 days post ischemia	scNMT ischemia 2 try - 48hs	2022-01-10	WT - TiCY	1 mouse	scNMT - mRNA	Smart-seq 3	Glast+ cells from Str	CD45/Ter119-/O4- Glast+	2021-10-01	384	NextSeq550 PE HO	320 M	75bp	2022-01-21
pI	2 days post ischemia	scNMT ischemia 2 try - 48hs	2022-01-10	WT - TiCY	1 mouse	scNMT - gDNA	scBSseq	Glast+ cells from Str - Q1	CD45/Ter119-/O4- Glast+	2021-10-01	96	NexSeq2000 P2 PE	400 M	100bp	2022-02-21
pI	2 days post ischemia	scNMT ischemia 2 try - 48hs	2022-01-10	WT - TiCY	1 mouse	scNMT - gDNA	scBSseq	Glast+ cells from Str - Q2	CD45/Ter119-/O4- Glast+	2021-10-01	96	NexSeq2000 P2 PE	400 M	100bp	2022-02-24
pI	2 days post ischemia	scNMT ischemia 2 try - 48hs	2022-01-10	WT - TiCY	1 mouse	scNMT - gDNA	scBSseq	Glast+ cells from Str - Q3	CD45/Ter119-/O4- Glast+	2021-10-01	96	NexSeq2000 P2 PE	400 M	100bp	2022-02-25
pI	2 days post ischemia	scNMT ischemia 2 try - 48hs	2022-01-10	WT - TiCY	1 mouse	scNMT - gDNA	scBSseq	Glast+ cells from Str - Q4	CD45/Ter119-/O4- Glast+	2021-10-01	96	NexSeq2000 P2 PE	400 M	100bp	2022-02-25
pI	2 days post ischemia	scNMT ischemia 3 try - 48hs	2022-01-13	WT - TiCY	1 mouse	scNMT - mRNA	Smart-seq 3	Glast+ cells from SVZ	CD45/Ter119-/O4- Glast+	2021-10-01	384	NextSeq550 PE HO	320 M	75bp	2022-01-21
pI	2 days post ischemia	scNMT ischemia 3 try - 48hs	2022-01-13	WT - TiCY	1 mouse	scNMT - gDNA	scBSseq	Glast+ cells from SVZ - Q4	CD45/Ter119-/O4- Glast+	2021-10-01	96	NexSeq2000 P2 PE	400 M	100bp	2022-03-03
pI	2 days post ischemia	scNMT ischemia 3 try - 48hs	2022-01-13	WT - TiCY	1 mouse	scNMT - gDNA	scBSseq	Glast+ cells from SVZ - Q3	CD45/Ter119-/O4- Glast+	2021-10-01	96	NexSeq2000 P2 PE	400 M	100bp	2022-03-11
pI	2 days post ischemia	scNMT ischemia 3 try - 48hs	2022-01-13	WT - TiCY	1 mouse	scNMT - gDNA	scBSseq	Glast+ cells from SVZ - Q1	CD45/Ter119-/O4- Glast+	2021-10-01	96	NexSeq2000 P2 PE	400 M	100bp	2022-03-29
pI	2 days post ischemia	scNMT ischemia 3 try - 48hs	2022-01-13	WT - TiCY	1 mouse	scNMT - gDNA	scBSseq	Glast+ cells from SVZ - Q2	CD45/Ter119-/O4- Glast+	2021-10-01	96	NexSeq2000 P2 PE	400 M	100bp	2022-03-29
